# Genomic signatures of island colonization in highly diverse primates

**DOI:** 10.1101/2024.12.13.628324

**Authors:** I. Colmonero-Costeira, K. Guschanski, M.L. Djaló, N. Fernandes, T. Camará, K.K.-H. Farh, L. Kuderna, J. Rogers, T. Marques-Bonet, M.W. Bruford, I-R.M. Russo, A. Jensen, M.J. Ferreira da Silva

## Abstract

Understanding how small populations cope with loss of genetic diversity and deleterious variation is crucial to address the current biodiversity crisis. Insular populations are particularly interesting as they have often persisted at low population sizes and higher inbreeding than their mainland counterparts. While the genome-wide consequences of inbreeding in threatened insular species have received some attention, comparative genomics between insular and mainland populations of wide-spread and genetically diverse species have rarely been performed. Yet, they are particularly well suited to inform about the consequences of drastic population declines from initially large populations - a phenomenon that is becoming increasingly common. The spot-nosed monkey (*Cercopithecus petaurista*), the Campbell’s monkey (*Cercopithecus campbelli*) and the green monkey (*Chlorocebus sabaeus*) are common and genetically diverse West African primates. Insular populations can be found at the Bijagós Archipelago, Guinea-Bissau. Here, we assessed the genome-wide diversity, inbreeding, genetic load and adaptive variation using whole genome sequencing data from insular and mainland populations. In the three species, island populations showed lower genome-wide diversity and higher inbreeding. Genetic drift has likely promoted the conversion of masked genetic load into realized load without increased purging of deleterious variation. Additionally, we found no evidence for accumulation of deleterious variation, suggesting that these populations are not yet at risk of extinction by genetic factors and may act as reservoirs of mainland genetic diversity. We highlight, however, that other anthropogenic factors are threatening these insular primates and therefore conservation management should target their immediate threats and safeguard against additional loss of diversity.
