## Supplementary data S1 - S3 for "Genomic signatures of island colonization in highly diverse primates"

### Sheet: Supplementary data S1
Supplementary data S1. Sample information and autosome mapping coverage
Sample ID	Species	Sampling location	Other info	Autosome mapping coverage
PD_0984_Cercopithecus_campbelli	Cercopithecus campbelli	Mainland	southern Guinea-Bissau (Ferreira da Silva et al., 2017)	30.705
PD_0985_Cercopithecus_campbelli	Cercopithecus campbelli	Mainland	southern Guinea-Bissau (Ferreira da Silva et al., 2017)	30.5764
PD_0990_Cercopithecus_campbelli	Cercopithecus campbelli	Bijagós Archipelago (Caravela)		31.6295
PD_0998_Cercopithecus_campbelli	Cercopithecus campbelli	Mainland	southern Guinea-Bissau (Ferreira da Silva et al., 2017)	30.9498
PD_1001_Cercopithecus_campbelli	Cercopithecus campbelli	Mainland	Bissau (Minhós et al., 2013)	33.2679
PD_1006_Cercopithecus_campbelli	Cercopithecus campbelli	Mainland	southern Guinea-Bissau (Ferreira da Silva et al., 2017)	31.6209
PD_1007_Cercopithecus_campbelli	Cercopithecus campbelli	Mainland	southern Guinea-Bissau (Ferreira da Silva et al., 2017)	32.721
PD_1008_Cercopithecus_campbelli	Cercopithecus campbelli	Mainland	southern Guinea-Bissau (Ferreira da Silva et al., 2017)	31.7552
PD_1009_Cercopithecus_campbelli	Cercopithecus campbelli	Mainland	southern Guinea-Bissau (Ferreira da Silva et al., 2017)	31.4226
PD_1010_Cercopithecus_campbelli	Cercopithecus campbelli	Mainland	southern Guinea-Bissau (Ferreira da Silva et al., 2017)	32.0056
PD_1011_Cercopithecus_campbelli	Cercopithecus campbelli	Mainland	southern Guinea-Bissau (Ferreira da Silva et al., 2017)	31.226
PD_1012_Cercopithecus_campbelli	Cercopithecus campbelli	Mainland	southern Guinea-Bissau (Ferreira da Silva et al., 2017)	30.4979
PD_1014_Cercopithecus_campbelli	Cercopithecus campbelli	Mainland	southern Guinea-Bissau (Ferreira da Silva et al., 2017)	29.8754
PD_1015_Cercopithecus_campbelli	Cercopithecus campbelli	Mainland	southern Guinea-Bissau (Ferreira da Silva et al., 2017)	31.4665
PD_1016_Cercopithecus_campbelli	Cercopithecus campbelli	Mainland	southern Guinea-Bissau (Ferreira da Silva et al., 2017)	33.8212
PD_1017_Cercopithecus_campbelli	Cercopithecus campbelli	Mainland	southern Guinea-Bissau (Ferreira da Silva et al., 2017)	30.8042
PD_1018_Cercopithecus_campbelli	Cercopithecus campbelli	Mainland	southern Guinea-Bissau (Ferreira da Silva et al., 2017)	30.5227
PD_1019_Cercopithecus_campbelli	Cercopithecus campbelli	Mainland	southern Guinea-Bissau (Ferreira da Silva et al., 2017)	30.3085
PD_1020_Cercopithecus_campbelli	Cercopithecus campbelli	Mainland	southern Guinea-Bissau (Ferreira da Silva et al., 2017)	30.8183
PD_1021_Cercopithecus_campbelli	Cercopithecus campbelli	Mainland	southern Guinea-Bissau (Ferreira da Silva et al., 2017)	31.1391
PD_1023_Cercopithecus_campbelli	Cercopithecus campbelli	Mainland	southern Guinea-Bissau (Ferreira da Silva et al., 2017)	30.0303
PD_1024_Cercopithecus_campbelli	Cercopithecus campbelli	Mainland	southern Guinea-Bissau (Ferreira da Silva et al., 2017)	30.9689
PD_1173_Cercopithecus_campbelli	Cercopithecus campbelli	Mainland	southern Guinea-Bissau (Ferreira da Silva et al., 2017)	32.3821
PD_1175_Cercopithecus_campbelli	Cercopithecus campbelli	Mainland	southern Guinea-Bissau (Ferreira da Silva et al., 2017)	34.9996
PD_1177_Cercopithecus_campbelli	Cercopithecus campbelli	Mainland	southern Guinea-Bissau (Ferreira da Silva et al., 2017)	32.0671
PD_1178_Cercopithecus_campbelli	Cercopithecus campbelli	Mainland	southern Guinea-Bissau (Ferreira da Silva et al., 2017)	31.7246
PD_0091_Cercopithecus_petaurista	Cercopithecus petaurista	Mainland	published in Kuderna et al., 2023	32.9063
PD_0991_Cercopithecus_petaurista_buettikoferi	Cercopithecus petaurista	Bijagós Archipelago (Caravela)		30.5385
PD_0992_Cercopithecus_petaurista_buettikoferi	Cercopithecus petaurista	Bijagós Archipelago (Canhabaque)		27.0621
PD_0995_Cercopithecus_petaurista_buettikoferi	Cercopithecus petaurista	Bijagós Archipelago (Canhabaque)		27.1344
PD_0996_Cercopithecus_petaurista_buettikoferi	Cercopithecus petaurista	Bijagós Archipelago (Canhabaque)		27.2468
PD_0997_Cercopithecus_petaurista_buettikoferi	Cercopithecus petaurista	Bijagós Archipelago (Canhabaque)		29.0621
PD_1170_Cercopithecus_petaurista_buettikoferi	Cercopithecus petaurista	Bijagós Archipelago (Canhabaque)		26.8526
PD_1171_Cercopithecus_petaurista_buettikoferi	Cercopithecus petaurista	Bijagós Archipelago (Canhabaque)		27.4314
PD_1172_Cercopithecus_petaurista_buettikoferi	Cercopithecus petaurista	Bijagós Archipelago (Canhabaque)		28.7539
PD_0983_Chlorocebus_sabaeus	Chlrocebus sabaeus	Mainland	southern Guinea-Bissau (Ferreira da Silva et al., 2017)	25.9481
PD_0986_Chlorocebus_sabaeus	Chlrocebus sabaeus	Mainland	southern Guinea-Bissau (Ferreira da Silva et al., 2017)	29.4962
PD_0987_Chlorocebus_sabaeus	Chlrocebus sabaeus	Mainland	southern Guinea-Bissau (Ferreira da Silva et al., 2017)	28.3477
PD_0988_Chlorocebus_sabaeus	Chlrocebus sabaeus	Mainland	southern Guinea-Bissau (Ferreira da Silva et al., 2017)	28.2434
PD_0989_Chlorocebus_sabaeus	Chlrocebus sabaeus	Bijagós Archipelago (Ganogo)		31.6325
PD_0993_Chlorocebus_sabaeus	Chlrocebus sabaeus	Bijagós Archipelago (Orango)		28.4983
PD_0994_Chlorocebus_sabaeus	Chlrocebus sabaeus	Bijagós Archipelago (Orango)		28.5731
PD_0999_Chlorocebus_sabaeus	Chlrocebus sabaeus	Mainland	Bissau (Minhós et al., 2013)	31.5562
PD_1000_Chlorocebus_sabaeus	Chlrocebus sabaeus	Mainland	Bissau (Minhós et al., 2013)	29.5498
PD_1002_Chlorocebus_sabaeus	Chlrocebus sabaeus	Mainland	Bissau (Minhós et al., 2013)	26.2447
PD_1022_Chlorocebus_sabaeus	Chlrocebus sabaeus	Mainland	southern Guinea-Bissau (Ferreira da Silva et al., 2017)	29.4888
PD_1174_Chlorocebus_sabaeus	Chlrocebus sabaeus	Mainland	southern Guinea-Bissau (Ferreira da Silva et al., 2017)	30.0653
PD_1176_Chlorocebus_sabaeus	Chlrocebus sabaeus	Mainland	southern Guinea-Bissau (Ferreira da Silva et al., 2017)	29.0058

### Sheet: Supplementary data S2
Supplementary data S2. List of genes containing LoF variants that have become fixed in the homozygous state in insular populations.
Species	Genes/Transcripts (Macaca mulatta)
Spot-nosed monkey	ENSMMUG00000051680
	ENSMMUG00000021448
	DACT2 - Dishevelled Binding Antagonist Of Beta Catenin 2
	PPIL6 - Peptidylprolyl Isomerase Like 6
	FAM162B - Family With Sequence Similarity 162 Member B
	SOX4 - SRY-Box Transcription Factor 4
	SLC25A4 - Solute Carrier Family 25 Member 4
	ENSMMUG00000050756
	APOL5 - Apolipoprotein L5
	ENSMMUG00000055526
	ENSMMUG00000052168
	ENSMMUG00000059839
	ENSMMUG00000050594
	ENSMMUG00000050747
	ENSMMUG00000054137
	ENSMMUG00000065197
	ENSMMUG00000052116
Campbell's monkey	ENSMMUG00000050830
	ARHGAP12 - Rho GTPase Activating Protein 12
	ENSMMUG00000051718
	ACP5 - Acid Phosphatase 5, Tartrate Resistant
	ZNF835 - Zinc Finger Protein 835
	C1H1orf167 - chromosome unknown C1orf167 homolog
	ENSMMUG00000062652
	ENSMMUG00000055109
	ENSMMUG00000050178
	ADGRG5 - Adhesion G Protein-Coupled Receptor G5
	PADI6 - Peptidyl Arginine Deiminase 6
	TRBV7-3 - T Cell Receptor Beta Variable 7-3
	ENSMMUG00000063097
	CKMT2 - Creatine Kinase, Mitochondrial 2
	ENSMMUG00000060509
	REG3G - Regenerating Family Member 3 Gamma
	PIGH - Phosphatidylinositol Glycan Anchor Biosynthesis Class H
	LRRC27 - Leucine Rich Repeat Containing 27
	GPR35 - G Protein-Coupled Receptor 35
	ENSMMUG00000056921
	ENSMMUG00000057135
	OR51F1 - Olfactory Receptor Family 51 Subfamily F Member 1
	ENSMMUG00000055884
	STXBP5L - Syntaxin Binding Protein 5L
	ENSMMUG00000058449
	ENSMMUG00000020261
	ENSMMUG00000058606
	ENSMMUG00000056939
	MAP6D1 - MAP6 Domain Containing 1
	TMPRSS6 - transmembrane serine protease 6
	MICOS13 - Mitochondrial Contact Site And Cristae Organizing System Subunit 13
	ENSMMUG00000058177
Green monkey	ENSMMUG00000050435
	IFI16 - Interferon Gamma Inducible Protein 16
	TEX261 - Testis Expressed 261
	ENSMMUG00000058409
	SGSH - N-sulfoglucosamine sulfohydrolase
	ZNF667 - Zinc Finger Protein 667
	ENSMMUG00000064724
	ENSMMUG00000055933

### Sheet: Supplementary data S3
Supplementary data S3. GO enrichment analysis of genes that contained differentially fixed variants in at least two of the studied guenon species
GO category	GO term id	GO term name	Adjusted p-value	GO gene intersections
GO:MF	GO:0032559	adenyl ribonucleotide binding	8.29176e-06	ABCA1,ABCA3,ABCA4,ABCB4,ABCC10,ATP4A,BLM,BRSK2,CAMK2A,CSF1R,DHX37,DNAH6,DYNC1H1,EIF2AK3,ENSMMUG00000013436,GRK5,KIF12,KIF16B,MDN1,MYH11,MYO18A,NLRP1,PDGFRA,PFAS,PFKL,PNPLA3,RFFL,SGK2,STK39,TNK2,TTN,UBE2U,VWA8,WNK4,ZNF805
	GO:0005524	ATP binding	1.28718e-05	ABCA1,ABCA3,ABCA4,ABCB4,ABCC10,ATP4A,BLM,BRSK2,CAMK2A,CSF1R,DHX37,DNAH6,DYNC1H1,EIF2AK3,ENSMMUG00000013436,GRK5,KIF12,KIF16B,MDN1,MYH11,MYO18A,NLRP1,PDGFRA,PFAS,PFKL,RFFL,SGK2,STK39,TNK2,TTN,UBE2U,VWA8,WNK4,ZNF805
	GO:0030554	adenyl nucleotide binding	4.35804e-05	ABCA1,ABCA3,ABCA4,ABCB4,ABCC10,ATP4A,BLM,BRSK2,CAMK2A,CSF1R,DHX37,DNAH6,DYNC1H1,EIF2AK3,ENSMMUG00000013436,GRK5,KIF12,KIF16B,MDN1,MYH11,MYO18A,NLRP1,PDGFRA,PFAS,PFKL,PNPLA3,RFFL,SGK2,STK39,TNK2,TTN,UBE2U,VWA8,WNK4,ZNF805
	GO:0043167	ion binding	0.000193883	ABCA1,ABCA3,ABCA4,ABCB4,ABCC10,ACTN3,ARL6,ATP4A,BLM,BRSK2,CAMK2A,CHDH,CPA4,CSF1R,DCHS2,DHX37,DIDO1,DNAH6,DST,DYNC1H1,EFCAB5,EIF2AK3,ENSMMUG00000013436,F13A1,GRK5,HELZ2,HMCN2,HSPG2,KIF12,KIF16B,MACF1,MDN1,MGAT5B,MYH11,MYO18A,NIN,NLRP1,PDE10A,PDE6A,PDGFRA,PFAS,PFKL,PKD2L1,PNPLA3,POLE,RAG1,RFFL,RNF213,RPTN,RYR3,SGK2,SMYD4,SPTLC2,STK39,TATDN3,TNK2,TRIM67,TRPM2,TTN,TXNRD1,UBE2U,UMODL1,VWA8,WNK4,ZCCHC3…
	GO:1901363	heterocyclic compound binding	0.00041196	ABCA1,ABCA3,ABCA4,ABCB4,ABCC10,ARL6,ATP4A,BLM,BRSK2,CAMK2A,CHDH,CSF1R,DHX37,DNAH6,DYNC1H1,EIF2AK3,ENSMMUG00000013436,GRK5,KIF12,KIF16B,MDN1,MYH11,MYO18A,NLRP1,PDGFRA,PFAS,PFKL,PNPLA3,POLE,RFFL,SGK2,SPTLC2,STK39,TNK2,TRPM2,TTN,TXNRD1,UBE2U,VWA8,WNK4,ZNF805
	GO:0140657	ATP-dependent activity	0.000442275	ABCA1,ABCA3,ABCA4,ABCB4,ABCC10,ATP4A,BLM,DHX37,DNAH6,DYNC1H1,HELZ2,KIF12,KIF16B,MDN1,MYO18A,NLRP1,RFFL,RNF213,VWA8
	GO:0032555	purine ribonucleotide binding	0.000687332	ABCA1,ABCA3,ABCA4,ABCB4,ABCC10,ARL6,ATP4A,BLM,BRSK2,CAMK2A,CSF1R,DHX37,DNAH6,DYNC1H1,EIF2AK3,ENSMMUG00000013436,GRK5,KIF12,KIF16B,MDN1,MYH11,MYO18A,NLRP1,PDGFRA,PFAS,PFKL,PNPLA3,RFFL,SGK2,STK39,TNK2,TTN,UBE2U,VWA8,WNK4,ZNF805
	GO:1901265	nucleoside phosphate binding	0.000732051	ABCA1,ABCA3,ABCA4,ABCB4,ABCC10,ARL6,ATP4A,BLM,BRSK2,CAMK2A,CHDH,CSF1R,DHX37,DNAH6,DYNC1H1,EIF2AK3,ENSMMUG00000013436,GRK5,KIF12,KIF16B,MDN1,MYH11,MYO18A,NLRP1,PDGFRA,PFAS,PFKL,PNPLA3,POLE,RFFL,SGK2,STK39,TNK2,TTN,TXNRD1,UBE2U,VWA8,WNK4,ZNF805
	GO:0000166	nucleotide binding	0.000732051	ABCA1,ABCA3,ABCA4,ABCB4,ABCC10,ARL6,ATP4A,BLM,BRSK2,CAMK2A,CHDH,CSF1R,DHX37,DNAH6,DYNC1H1,EIF2AK3,ENSMMUG00000013436,GRK5,KIF12,KIF16B,MDN1,MYH11,MYO18A,NLRP1,PDGFRA,PFAS,PFKL,PNPLA3,POLE,RFFL,SGK2,STK39,TNK2,TTN,TXNRD1,UBE2U,VWA8,WNK4,ZNF805
	GO:0032553	ribonucleotide binding	0.000844711	ABCA1,ABCA3,ABCA4,ABCB4,ABCC10,ARL6,ATP4A,BLM,BRSK2,CAMK2A,CSF1R,DHX37,DNAH6,DYNC1H1,EIF2AK3,ENSMMUG00000013436,GRK5,KIF12,KIF16B,MDN1,MYH11,MYO18A,NLRP1,PDGFRA,PFAS,PFKL,PNPLA3,RFFL,SGK2,STK39,TNK2,TTN,UBE2U,VWA8,WNK4,ZNF805
	GO:0035639	purine ribonucleoside triphosphate binding	0.000943033	ABCA1,ABCA3,ABCA4,ABCB4,ABCC10,ARL6,ATP4A,BLM,BRSK2,CAMK2A,CSF1R,DHX37,DNAH6,DYNC1H1,EIF2AK3,ENSMMUG00000013436,GRK5,KIF12,KIF16B,MDN1,MYH11,MYO18A,NLRP1,PDGFRA,PFAS,PFKL,RFFL,SGK2,STK39,TNK2,TTN,UBE2U,VWA8,WNK4,ZNF805
	GO:0036094	small molecule binding	0.00100248	ABCA1,ABCA3,ABCA4,ABCB4,ABCC10,ACTN3,ARL6,ATP4A,BLM,BRSK2,CAMK2A,CHDH,CPA4,CSF1R,DCHS2,DHX37,DIDO1,DNAH6,DST,DYNC1H1,EFCAB5,EIF2AK3,ENSMMUG00000013436,F13A1,GRK5,HELZ2,HMCN2,HSPG2,KIF12,KIF16B,MACF1,MDN1,MGAT5B,MYH11,MYO18A,NIN,NLRP1,PDE10A,PDE6A,PDGFRA,PFAS,PFKL,PKD2L1,PNPLA3,POLE,RAG1,RFFL,RNF213,RPTN,RYR3,SGK2,SMYD4,SPTLC2,STK39,TATDN3,TNK2,TRIM67,TRPM2,TTN,TXNRD1,UBE2U,UMODL1,VWA8,WNK4,ZCCHC3…
	GO:0097367	carbohydrate derivative binding	0.00114694	ABCA1,ABCA3,ABCA4,ABCB4,ABCC10,ARL6,ATP4A,BLM,BRSK2,CAMK2A,COL2A1,CSF1R,DHX37,DNAH6,DYNC1H1,EIF2AK3,ENSMMUG00000013436,GRK5,KIF12,KIF16B,MDN1,MYH11,MYO18A,NLRP1,PDGFRA,PFAS,PFKL,PNPLA3,RFFL,SGK2,STK39,TNC,TNK2,TRPM2,TTN,UBE2U,VWA8,WNK4,ZNF805
	GO:0016887	ATP hydrolysis activity	0.00132439	ABCA1,ABCA3,ABCA4,ABCB4,ABCC10,ATP4A,DNAH6,DYNC1H1,MDN1,NLRP1,RFFL,RNF213,VWA8
	GO:0017076	purine nucleotide binding	0.00253023	ABCA1,ABCA3,ABCA4,ABCB4,ABCC10,ARL6,ATP4A,BLM,BRSK2,CAMK2A,CSF1R,DHX37,DNAH6,DYNC1H1,EIF2AK3,ENSMMUG00000013436,GRK5,KIF12,KIF16B,MDN1,MYH11,MYO18A,NLRP1,PDGFRA,PFAS,PFKL,PNPLA3,RFFL,SGK2,STK39,TNK2,TTN,UBE2U,VWA8,WNK4,ZNF805
	GO:0043168	anion binding	0.00295137	ABCA1,ABCA3,ABCA4,ABCB4,ABCC10,ARL6,ATP4A,BLM,BRSK2,CAMK2A,CHDH,CSF1R,DHX37,DNAH6,DYNC1H1,EIF2AK3,ENSMMUG00000013436,GRK5,KIF12,KIF16B,MDN1,MYH11,MYO18A,NLRP1,PDGFRA,PFAS,PFKL,PNPLA3,RFFL,SGK2,SPTLC2,STK39,TNK2,TRPM2,TTN,TXNRD1,UBE2U,VWA8,WNK4,ZNF805
	GO:0005515	protein binding	0.0120956	ABCA1,ACTN3,AKAP6,ANKRD13A,ARHGEF17,ARL6,ARNT2,ARNTL2,ASB2,BLM,BRSK2,CAMK2A,CAMSAP1,CASP9,CBARP,CDC25C,CEP164,CLASP1,CLCN1,CLTCL1,CNTRL,COL2A1,COL6A3,CSF1R,CTDP1,DGCR2,DNAH6,DNAJB13,DST,DYNC1H1,E2F8,E4F1,EIF2AK3,EIF3C,ENSMMUG00000013436,ENSMMUG00000054038,FAM161A,FBXL16,FMN1,GNB1L,HMCN2,HSPG2,IGSF9,IL16,KIF12,KIF16B,LAMA3,LRRCC1,MACF1,MYH11,MYO18A,MYRIP,NCAPD2,NECTIN2,NIN,NLRP1,NLRP13,NLRP8,NRDE2…
	GO:0003774	cytoskeletal motor activity	0.0228579	DNAH6,DYNC1H1,ENSMMUG00000013436,KIF12,KIF16B,MYH11,MYO18A
	GO:0140359	ABC-type transporter activity	0.0353649	ABCA1,ABCA3,ABCA4,ABCB4,ABCC10
	GO:0140326	ATPase-coupled intramembrane lipid transporter activity	0.0422718	ABCA1,ABCA3,ABCA4,ABCB4
GO:BP	GO:0032501	multicellular organismal process	0.000136492	ABCA1,ABCA3,ABCA4,ACTN3,ADGRG3,ARNT2,ASB2,BFSP1,BRINP1,BRSK2,CAMK2A,CAMSAP1,CHST11,CLCN1,CNTRL,COL2A1,CSF1R,CSMD1,CSMD3,DCHS2,DGCR2,DHX37,DYNC1H1,E2F8,E4F1,EIF2AK3,ENSMMUG00000055992,F13A1,FCHO1,FMN1,FSIP2,HMCN2,HSPG2,IGSF9,IL16,LAMA3,LAMC3,MYH11,MYO18A,NECTIN2,NIN,NLRP1,NUP155,OMP,OR8B8,PAX8,PDE6A,PDGFRA,PEAR1,PKD1,PKD2L1,POMGNT2,PTPRJ,RAG1,RP1L1,SDK1,SEMA6B,SMYD4,STK39,SYNE2,SYNM,TCP11,TENM4,TG…
	GO:0007010	cytoskeleton organization	0.00141046	ACTN3,ARHGEF17,ASB2,BFSP1,BRSK2,CAMSAP1,CLASP1,CSF1R,DNAJB13,DST,DYNC1H1,EVPL,FAM171A1,FMN1,FSIP2,MACF1,MYO18A,NECTIN2,NIN,PDGFRA,PKD1,RP1L1,SYNE2,SYNM,TRPM2,TTN
	GO:0048731	system development	0.00386578	ABCA3,ACTN3,ARNT2,ASB2,BFSP1,BRINP1,BRSK2,CAMK2A,CAMSAP1,CHST11,CNTRL,COL2A1,CSF1R,CSMD1,CSMD3,DCHS2,DHX37,E2F8,EIF2AK3,FMN1,HMCN2,HSPG2,IGSF9,LAMC3,MYH11,NIN,OMP,PAX8,PDE6A,PDGFRA,PKD1,POMGNT2,RAG1,RP1L1,SDK1,SEMA6B,SMYD4,SYNE2,TENM4,TGFB2,TNC,TRIM67,TTN,WNK4,ZFPM1
	GO:0048513	animal organ development	0.0108924	ABCA3,ACTN3,ARNT2,ASB2,BFSP1,BRINP1,CHST11,CNTRL,COL2A1,CSF1R,CSMD1,DCHS2,DHX37,E2F8,EIF2AK3,EVPL,FMN1,HSPG2,LAMC3,MYH11,NIN,PAX8,PDE6A,PDGFRA,PKD1,RAG1,RP1L1,SEMA6B,SMYD4,SPTLC2,SYNE2,TENM4,TGFB2,TNC,TTN,WNK4,ZFPM1
	GO:0048856	anatomical structure development	0.0177723	ABCA3,ACTN3,ADGRG3,ARNT2,ASB2,BFSP1,BRINP1,BRSK2,CAMK2A,CAMSAP1,CHST11,CNTRL,COL2A1,CSF1R,CSMD1,CSMD3,DCHS2,DHX37,E2F8,E4F1,EIF2AK3,EVPL,FAM171A1,FMN1,FSIP2,HMCN2,HSPG2,IGSF9,LAMA3,LAMC3,MYH11,NECTIN2,NIN,OMP,PAX8,PDE6A,PDGFRA,PFAS,PKD1,POMGNT2,RAG1,RP1L1,SDK1,SEMA6B,SMYD4,SPTLC2,SYNE1,SYNE2,TCP11,TENM4,TGFB2,THEMIS,TNC,TRIM67,TTN,TXNRD1,WNK4,ZFPM1
	GO:0065007	biological regulation	0.0321436	ABCA1,ABCA3,ABCA4,ABCB4,ACTN3,ADGRD1,ADGRG3,AKAP6,ANKRD13A,ARFGEF3,ARNT2,ARNTL2,ASB2,ATP4A,BLM,BRINP1,BRSK2,CAMK2A,CAMSAP1,CASP9,CBARP,CDC25C,CHAT,CHST11,CLASP1,CLCN1,CLTCL1,COL2A1,CSF1R,CSMD3,CTDP1,DHX37,DIDO1,DLGAP2,DYNC1H1,E2F8,E4F1,EIF2AK3,ENSMMUG00000054038,ENSMMUG00000055992,EVPL,F13A1,FAM161A,FAM171A1,FCHO1,FMN1,FRMD4A,GNB1L,GRIN3B,GRK5,GRM3,HELZ2,IGSF9,IL16,LAMA3,LARP4B,MACF1,MYO18A,NCAPD…
	GO:0007275	multicellular organism development	0.0399704	ABCA3,ACTN3,ARNT2,ASB2,BFSP1,BRINP1,BRSK2,CAMK2A,CAMSAP1,CHST11,CNTRL,COL2A1,CSF1R,CSMD1,CSMD3,DCHS2,DHX37,E2F8,E4F1,EIF2AK3,FMN1,HMCN2,HSPG2,IGSF9,LAMA3,LAMC3,MYH11,NIN,OMP,PAX8,PDE6A,PDGFRA,PKD1,POMGNT2,RAG1,RP1L1,SDK1,SEMA6B,SMYD4,SYNE2,TENM4,TGFB2,TNC,TRIM67,TTN,TXNRD1,WNK4,ZFPM1
GO:CC	GO:0071944	cell periphery	7.33087e-07	ABCA1,ABCA3,ABCA4,ABCB4,ABCC10,ACIN1,ACTN3,ADGRD1,ADGRG3,ANKRD13A,ATP4A,BFSP1,C9H10orf90,CBARP,CLASP1,CLCN1,CLTCL1,COL15A1,COL2A1,COL6A3,CSF1R,CSMD3,DCHS2,ENSMMUG00000054038,ENSMMUG00000055992,EVPL,FAM171A1,FCHO1,GRIN3B,GRK5,GRM3,HMCN2,HSPG2,IGSF9,IL16,LAMA3,LAMC3,MYRIP,NECTIN2,NIN,OR8B8,PDE6A,PDGFRA,PEAR1,PKD1,PKD2L1,POLE,PTPRJ,RFFL,SLC12A6,SLC28A1,SLC6A20,STK39,SYNE1,SYNE2,SYNM,TENM4,TGFB2,TMC5…
	GO:0042995	cell projection	0.000251628	ABCA4,ACTN3,CAMK2A,CBARP,CEP164,CHAT,CNTRL,DNAH6,DNAJB13,DST,DYNC1H1,FAM161A,FSIP2,GRM3,IGSF9,MACF1,MYRIP,NIN,OMP,PDE6A,PDGFRA,PEAR1,PKD1,PKD2L1,RP1L1,SLC12A6,SLC28A1,SYNE2,TCP11,TENM4
	GO:0005856	cytoskeleton	0.000323824	ACTN3,BFSP1,BRSK2,CAMSAP1,CEP164,CLASP1,CLTCL1,CNTRL,CTDP1,DNAH6,DNAJB13,DST,DYNC1H1,E4F1,ENSMMUG00000013436,EVPL,FAM161A,FAM184A,FMN1,FRMD4A,KIF16B,LRRCC1,MACF1,MDN1,MYH11,MYO18A,MYRIP,NIN,PKD2L1,RP1L1,SYNE2,SYNM,TRIM67,ZNF805
	GO:0005604	basement membrane	0.00033451	COL15A1,COL2A1,HMCN2,HSPG2,LAMA3,LAMC3,TNC
	GO:0005737	cytoplasm	0.000566501	ABCA1,ABCA3,ABCA4,ABCB4,ABHD12B,ACIN1,ACTN3,ADGRD1,AKAP6,ANKRD13A,ARFGEF3,ARNT2,ARNTL2,BFSP1,BLM,BRINP1,BRSK2,C9H10orf90,CAMK2A,CAMSAP1,CASP9,CBARP,CDC25C,CHAT,CHGB,CHST11,CLASP1,CLTCL1,CNTRL,COL15A1,COL2A1,DHX37,DNAH6,DNAJB13,DST,DYNC1H1,E2F8,EIF2AK3,EIF3C,ENSMMUG00000013436,ENSMMUG00000030822,ENSMMUG00000054038,EVPL,FAM161A,FAM184A,FCHO1,FMN1,FRMD4A,GNB1L,GRK5,HELZ2,HMCN2,IL16,KIF16B,LAMA3,LARP…
	GO:0005886	plasma membrane	0.000807803	ABCA1,ABCA3,ABCA4,ABCB4,ABCC10,ACIN1,ACTN3,ADGRD1,ADGRG3,ANKRD13A,ATP4A,BFSP1,C9H10orf90,CBARP,CLCN1,CLTCL1,COL6A3,CSF1R,CSMD3,DCHS2,ENSMMUG00000054038,ENSMMUG00000055992,EVPL,FAM171A1,FCHO1,GRIN3B,GRK5,GRM3,HMCN2,IGSF9,IL16,NECTIN2,NIN,OR8B8,PDE6A,PDGFRA,PEAR1,PKD1,PKD2L1,POLE,PTPRJ,RFFL,SLC12A6,SLC28A1,SLC6A20,STK39,SYNE1,SYNE2,SYNM,TENM4,TMC5,TNFRSF10A,TNK2,TRPM2
	GO:0062023	collagen-containing extracellular matrix	0.00236329	COL15A1,COL2A1,HMCN2,HSPG2,LAMA3,LAMC3,TGFB2,TNC,VWF
	GO:0099512	supramolecular fiber	0.00415497	ACTN3,BFSP1,CAMSAP1,CLASP1,COL2A1,DNAH6,DST,DYNC1H1,FAM161A,FMN1,MACF1,MYO18A,NIN,SYNE1,SYNE2,SYNM,TTN
	GO:0120025	plasma membrane bounded cell projection	0.00425275	ABCA4,CAMK2A,CBARP,CEP164,CHAT,CNTRL,DNAH6,DNAJB13,DYNC1H1,FAM161A,FSIP2,GRM3,IGSF9,MYRIP,NIN,OMP,PDE6A,PDGFRA,PEAR1,PKD1,PKD2L1,RP1L1,SLC12A6,SLC28A1,SYNE2,TCP11,TENM4
	GO:0099081	supramolecular polymer	0.00480328	ACTN3,BFSP1,CAMSAP1,CLASP1,COL2A1,DNAH6,DST,DYNC1H1,FAM161A,FMN1,MACF1,MYO18A,NIN,SYNE1,SYNE2,SYNM,TTN
	GO:0005929	cilium	0.0101629	ABCA4,CEP164,CNTRL,DNAH6,DNAJB13,FAM161A,FSIP2,MYRIP,NIN,PDE6A,PDGFRA,PKD1,PKD2L1,RP1L1,TCP11
	GO:0099080	supramolecular complex	0.012704	ACTN3,BFSP1,CAMSAP1,CLASP1,COL2A1,DNAH6,DST,DYNC1H1,FAM161A,FAM184A,FMN1,LARP4B,MACF1,MYO18A,NIN,NUP98,SYNE1,SYNE2,SYNM,TTN
	GO:0031012	extracellular matrix	0.0246075	COL15A1,COL2A1,COL6A3,HMCN2,HSPG2,LAMA3,LAMC3,TGFB2,TNC,VWF
	GO:0030312	external encapsulating structure	0.0253683	COL15A1,COL2A1,COL6A3,HMCN2,HSPG2,LAMA3,LAMC3,TGFB2,TNC,VWF
